# Rapid generation of precision preclinical cancer models using regulatable in vivo base editing

**DOI:** 10.1101/2022.08.03.502708

**Authors:** Alyna Katti, Miguel Foronda, Jill Zimmerman, Maria Paz Zafra, Sukanya Goswami, Eric E. Gardner, Bianca J. Diaz, Janelle M Simon, Alexandra Wuest, Wei Luan, Maria Teresa Calvo Fernandez, Anastasia P. Kadina, John A Walker, Kevin Holden, Francisco J. Sánchez Rivera, Scott W. Lowe, Lukas E. Dow

## Abstract

Single nucleotide variants (SNVs) comprise the majority of cancer-associated genetic changes and can have diverse effects on protein function. Despite a comprehensive catalogue of SNVs across human cancers, little is known about their impact on tumor initiation and progression. To enable the functional interrogation of cancer-associated SNVs, we developed a murine system for temporal and regulatable in vivo cytosine base editing (iBE). The iBE mice show robust, doxycycline-dependent expression across a broad range of tissues with no evidence of DNA or RNA off-target effects. Transient iBE induction drives efficient creation of individual or multiple SNVs in intestinal, lung, and pancreatic organoids, while temporal iBE regulation allows controlled sequential genome editing. Moreover, in situ delivery of plasmid-based or synthetic sgRNAs to target tissues facilitates the simple and rapid generation of pre-clinical cancer models. Overall, iBE is a powerful in vivo platform to define and interrogate the genetic drivers of cancer.
