## Supplementary Table 1 for "Rapid generation of precision preclinical cancer models using regulatable in vivo base editing"

### Sheet: RA
Mendelian transmission of Cola1 targeted iBE knockin (based on heterozygote x wildtype cross)
	Litter	Total mice	Observed (iBE allele)	Expected (50% of total)
Transgene transmission	L1	9	5	4.5
(based on heterozygote x wildtype cross)	L2	9	4	4.5
	L3	7	1	3.5
	L4	3	1	1.5
	L5	7	3	3.5
	L6	9	1	4.5
	L7	10	3	5
	L8	10	6	5
	L9	10	5	5
	L10	7	4	3.5
	L11	9	5	4.5
	L12	7	3	3.5
	L13	5	2	2.5
	L14	5	2	2.5
	L15	8	2	4
	L16	7	4	3.5
	L17	6	5	3
	L18	8	6	4
	L19	1	0	0.5
	L20	3	2	1.5
	L21	4	0	2
	L22	9	3	4.5
	L23	8	4	4
	L24	9	4	4.5
	L25	4	2	2
	L26	10	4	5
	L27	4	1	2
	L28	5	3	2.5
	L29	2	1	1
	L30	7	2	3.5
	L31	11	7	5.5
	L32	9	3	4.5
	L33	15	8	7.5
	L34	7	3	3.5
	L35	8	1	4
	L36	5	2	2.5
	L37	7	5	3.5
	L38	7	4	3.5
	L39	8	5	4
	L40	12	7	6	R
	L41	9	7	4.5
	L42	5	5	2.5
	L43	8	2	4
	L44	7	1	3.5
	L45	8	1	4
	L46	6	4	3
	L47	4	2	2
	L48	6	3	3
	L49	7	5	3.5
	L50	7	3	3.5
	TOTAL:	358	166	179
p-value (chi^2)				0.544

### Sheet: RA;rtTA3
Mendelian transmission of Cola1 targeted iBE knock-in (based on heterozygote with rtTA3)
	Litter	Total mice	Observed (iBE allele)	Expected (50% of total)
Transgene transmission	L1	6	6	3
(based on heterozygote iBE/ rtTA3)	L2	2	0	1
	L3	3	1	1.5
	L4	8	6	4
	L5	3	2	1.5
	L6	6	3	3
	L7	8	4	4
	L8	4	1	2
	L9	5	1	2.5
	L10	7	1	3.5
	L11	10	2	5
	L12	3	1	1.5
	L13	8	6	4
	L14	12	1	6
	TOTAL:	85	35	42.5
p-value (chi^2)				0.544
