## Supplementary Table 4 for "Rapid generation of precision preclinical cancer models using regulatable in vivo base editing"

### Sheet: Oligos
Oligonucleotides for sgRNA cloning
Name	Sequence
Apc.1405_A	CACCGTTCAGAGTGAGCCATGTAG
Apc.1405_B	AAACCTACATGGCTCACTCTGAAC
Apc.1405_A	CACCGGTGTTCAGAGTGAGCCATGT
CR8.OS2_A	CACCGAAGCTCAGAAGGCTTGCTG
CR8.OS2_B	AAACCAGCAAGCCTTCTGAGCTTC
Ctnnb1.S33_A	CACCGTGGATTCTGGAATCCATTC
Ctnnb1.S33_B	AAACGAATGGATTCCAGAATCCAC
Trp53.C135_A	CACCGCTGGCAGAATAGCTTATTG
Trp53.C135_B	AAACCAATAAGCTATTCTGCCAGC
Trp53.M237_A	CACCGCACATGTACTTGTAGTGGA
Trp53.M237_B	AAACTCCACTACAAGTACATGTGC
Trp53.Q97_A	CACCGCTTCTCAAAAAACTTACCA
Trp53.Q97_B	AAACTGGTAAGTTTTTTGAGAAGC

### Sheet: synthetic gRNA
Synthetic sgRNA (Synthego)
Apc.Q1405	GUUCAGAGUGAGCCAUGUAG
Trp53.C135	GCUGGCAGAAUAGCUUAUUG
Smad4.Q224	AGGUCAGCCGGCCAGUAUUC
Pik3ca.E545	UGUUCAGUGAUUUCAGAUAG
CR8.OS2	AAAGCUCAGAAGGCUUGCUG
Ctnnb1.S33	UUGGAUUCUGGAAUCCAUUC
Trp53.Q97	CCUUCUCAAAAAACUUACCA
Trp53.V197	UCCACCCGGAUAAGAUGCUG
Trp53.E258	CUUCCAGUGUGAUGAUGGUA

### Sheet: PCR for seq
PCR Primers for sequencing
Name	Sequence
CR8_miseq_F	GTCTTCTGATTGCCCTCCCC
CR8_miseq_R	GCCTGTGTTCCTTCTGCCTA
1529_miseq_F	ACTTTGTTACACTTCGCCACAG
1529_miseq_R	TTTCAGAGTCAGGCTTTTCTACCT
Apc.Q1405_F	TGTTGAGTTTTCTTCAGGAGCC
Apc.Q1405_R	TGGTCTGCCCAGGACTATCT
Ctnnb1.S33_F	GCTTCTTCAGGTAGCATTTTCAGT
Ctnnb1.S33_R	GGACTTGGGAGGTGTCAACA
Trp53.C135_F	GATCGTTACTCGGCTTGTCC
Trp53.C135_R	CTCCGTCATGTGCTGTGACT
Trp53.Q97_F	ACTGCATGGACGATCTGTTG
Trp53.Q97_R	CTCACCGTGCACATAACAGA
Smad4.Q224_F	ATCCATTCTGCTGCTGTCCT
Smad4.Q224_R	TCGCATCTATCCATGTGCCA
Pik3ca.E545_F	GCACCAGTTTGCTTTTTCAAAT
Pik3ca.E545_R	CCTTCAGCCTTGAGAGCCTC
Trp53.V197_F	CATCTCCCGGCTTCTGACTT
Trp53.V197_R	AGACCTCGGGTGGCTCATAA
Trp53.E258_M237I_F	TTCACCTGGATCCTGTGTCT
Trp53.E258_M237I_R	GTGGAACAGAAACAGGCAGA

### Sheet: genotyping
Locus	Name	Primer sequence
Col1a1	Col1a1_F	AATCATCCCAGGTGCACAGCATTGCGG
	Col1a1_R	CTTTGAGGGCTCATGAACCTCCCAGG
	SAdpA_R	ATCAAGGAAACCCTGGACTACTGCG
R26	Rosa_A	AAAGTCGCTCTGAGTTGTTAT
	Rosa_B	GCGAAGAGTTTGTCCTCAACC
	Rosa_C	CTCCAATTTTACACCTGTTC
Cags-rtTA3	CAGS-rtTA3_F	GTTCGGCTTCTGGCGTGTGA
	CAGS-rtTA3_R	CCTTGTCGTCAGGCCTTCGA
